# Back to the horns: a reconstruction of the ancestral horn state through distinct types of recombination events

**DOI:** 10.1101/2024.11.18.624115

**Authors:** Maulik Upadhyay, Alexander Graf, Neza Pogorevc, Doris Seichter, Ingolf Russ, Stefan Krebs, Saskia Meier, Ivica Medugorac

**Author notes:** Corresponding author: IM.

## Abstract

**Background:** Breeding of the genetically polled animals is the desirable approach in modern cattle husbandry. At least four different genetic variants associated with polledness in cattle have been identified, suggesting genetic heterogeneity. These dominant variants have been identified on chromosome 1 between the regions of approx. 2.42 to 2.73 Mb (reference: ARS-UCD1.2), also called the *POLLED* locus. Among these variants, Friesian (*P_F_*, 80 kbp duplication) and Celtic (*P_C_*, 212 bp complex InDel) are the most observed in the majority of breeds in the production systems globally, such as in Holstein-Friesian (HF) and Fleckvieh (FV). While a putative causal association of *P_C_* with polledness is proven, the presence of large duplication in *P_F_* makes it difficult to prove the causality.

**Results:** In this study, we conduct whole-genome sequencing (WGS) analysis of two trios exhibiting unexpected inheritance patterns related to *P_C_* and *P_F_* variants. In both instances, horned offspring were produced from mating pairs where one parent was homozygous for the polled variant, and the other was homozygous for the ancestral horned variant. By analyzing the WGS data generated using long-read sequence technology, we show that *de-novo* generation of the ancestral horned variant in both the offspring was the result of distinct recombination events. Specifically, in case of the HF trio, it was the result of non-allelic homologous recombination in the gametes of the sire (*P_F_/P_F_)*, while in case of the FV trio, it was the result of allelic homologous recombination in the gametes of the dam (*P_C_/P_F_*). The findings from the HF trio support the hypothesis that the 80-kbp duplication is the genetic variant responsible for the polled phenotype of Friesian origin.

**Conclusion:** Here we show that different genomic arrangements in *POLLED* locus can lead to the emergence of *de-novo* ancestral horn phenotypes. These kinds of arrangements can make a reliable gene test less reliable and the derivation of the phenotype difficult to predict. Therefore, it is important for the large *POLLED*-locus that any deviation from the expected result is critically analyzed. Possibly some of these cases can further narrow down the sequence motif that is essential for polledness in cattle.
