## Additional file 8, Table S3 for "Back to the horns: a reconstruction of the ancestral horn state through distinct types of recombination events"

1	2305128	.	G	A	23.99	PASS	F	GT:GQ:DP:AD:AF:PS	>0|1:23:11:7,4:0.3636:2199991	1|0	1/1
1	2305148	.	C	T	24.86	PASS	F	GT:GQ:DP:AD:AF:PS	>0|1:24:11:7,4:0.3636:2199991	1|0	1/1
1	2305197	.	C	T	26.08	PASS	F	GT:GQ:DP:AD:AF:PS	>0|1:26:11:7,4:0.3636:2199991	1|0	1/1
1	2305259	.	G	A	23.21	PASS	F	GT:GQ:DP:AD:AF:PS	>0|1:23:11:7,4:0.3636:2199991	1|0	1/1
1	2305396	.	G	T	20.82	PASS	P	GT:GQ:DP:AD:AF:PS	>1|0:20:11:5,6:0.5455:2199991	0|1	NA
1	2305695	.	A	G	22.26	PASS	P	GT:GQ:DP:AD:AF:PS	>1|0:22:10:4,6:0.6:2199991	0|1	NA
1	2305714	.	A	G	23.3	PASS	P	GT:GQ:DP:AD:AF:PS	>1|0:23:10:4,6:0.6:2199991	0|1	NA
1	2306263	.	T	G	20.6	PASS	F	GT:GQ:DP:AD:AF:PS	>0|1:20:11:8,3:0.2727:2199991	1|0	1/1
1	2306639	.	T	C	23.68	PASS	F	GT:GQ:DP:AD:AF:PS	>1|0:23:11:2,9:0.8182:2199991	0|1	NA
1	2306640	.	G	A	25.73	PASS	F	GT:GQ:DP:AD:AF:PS	>1|0:25:11:2,9:0.8182:2199991	0|1	NA
1	2306802	.	T	G	24.28	PASS	F	GT:GQ:DP:AD:AF:PS	>1|0:24:11:2,9:0.8182:2199991	0|1	NA
1	2306950	.	C	T	24.95	PASS	F	GT:GQ:DP:AD:AF:PS	>1|0:24:11:2,9:0.8182:2199991	0|1	NA
1	2307845	.	T	C	26.9	PASS	F	GT:GQ:DP:AD:AF:PS	>1|0:26:10:2,8:0.8:2199991	0|1	NA
1	2307956	.	T	C	24.96	PASS	F	GT:GQ:DP:AD:AF:PS	>1|0:24:10:2,8:0.8:2199991	0|1	NA
1	2308114	.	G	A	25.6	PASS	F	GT:GQ:DP:AD:AF:PS	>1|0:25:10:2,8:0.8:2199991	0|1	NA
1	2308538	.	G	A	20.01	PASS	P	GT:GQ:DP:AD:AF:PS	>1|0:20:11:3,7:0.6364:2199991	0|1	NA
1	2308853	.	C	G	22.15	PASS	P	GT:GQ:DP:AD:AF:PS	>1|0:22:9:3,6:0.6667:2199991	0|1	NA
1	2308986	.	T	C	21.6	PASS	P	GT:GQ:DP:AD:AF:PS	>1|0:21:9:4,5:0.5556:2199991	0|1	NA
1	2309124	.	C	T	20.59	PASS	P	GT:GQ:DP:AD:AF:PS	>1|0:20:10:4,6:0.6:2199991	0|1	NA
1	2309727	.	G	A	27.27	PASS	F	GT:GQ:DP:AD:AF:PS	>1|0:27:11:5,6:0.5455:2199991	0|1	NA
1	2309762	.	C	T	20.68	PASS	P	GT:GQ:DP:AD:AF:PS	>1|0:20:11:5,6:0.5455:2199991	0|1	NA
1	2309764	.	G	A	20.25	PASS	P	GT:GQ:DP:AD:AF:PS	>1|0:20:11:5,6:0.5455:2199991	0|1	NA
1	2309870	.	T	G	20.8	PASS	P	GT:GQ:DP:AD:AF:PS	>1|0:20:11:5,6:0.5455:2199991	0|1	NA
1	2309992	.	C	T	21.58	PASS	P	GT:GQ:DP:AD:AF:PS	>1|0:21:11:5,6:0.5455:2199991	0|1	NA
1	2310059	.	C	T	21.68	PASS	P	GT:GQ:DP:AD:AF:PS	>1|0:21:12:5,7:0.5833:2199991	0|1	NA
1	2310219	.	TA	T	12.24	PASS	F	GT:GQ:DP:AD:AF:PS	>1|0:12:12:6,5:0.4167:2199991	0|1	NA
1	2310667	.	T	C	21.75	PASS	P	GT:GQ:DP:AD:AF:PS	>1|0:21:11:5,6:0.5455:2199991	0|1	NA
1	2310789	.	T	A	20.75	PASS	P	GT:GQ:DP:AD:AF:PS	>1|0:20:11:5,6:0.5455:2199991	0|1	NA
1	2311087	.	T	C	21.73	PASS	P	GT:GQ:DP:AD:AF:PS	>1|0:21:13:7,6:0.4615:2199991	0|1	NA
1	2312167	.	T	C	23.42	PASS	P	GT:GQ:DP:AD:AF:PS	>1|0:23:12:4,7:0.5833:2199991	0|1	NA
1	2312261	.	C	T	23.15	PASS	P	GT:GQ:DP:AD:AF:PS	>1|0:23:12:4,8:0.6667:2199991	0|1	NA
1	2312763	.	C	T	20.42	PASS	P	GT:GQ:DP:AD:AF:PS	>1|0:20:13:4,9:0.6923:2199991	0|1	NA
1	2312770	.	T	C	20.72	PASS	P	GT:GQ:DP:AD:AF:PS	>1|0:20:13:4,9:0.6923:2199991	0|1	NA
1	2312872	.	G	C	22.21	PASS	P	GT:GQ:DP:AD:AF:PS	>1|0:22:14:4,10:0.7143:2199991	0|1	NA
1	2313208	.	T	C	23.16	PASS	P	GT:GQ:DP:AD:AF:PS	>1|0:23:17:4,11:0.6471:2199991	0|1	NA
1	2313651	.	GC	G	17.5	PASS	F	GT:GQ:DP:AD:AF:PS	>1|0:17:16:3,12:0.75:2199991	0|1	NA
1	2313924	.	A	G	28.27	PASS	F	GT:GQ:DP:AD:AF:PS	>1|0:28:15:3,12:0.8:2199991	0|1	NA
1	2315340	.	A	G	28.49	PASS	F	GT:GQ:DP:AD:AF:PS	>1|0:28:15:4,11:0.7333:2199991	0|1	NA
1	2315350	.	A	C	25.02	PASS	F	GT:GQ:DP:AD:AF:PS	>1|0:25:15:4,11:0.7333:2199991	0|1	NA
1	2315406	.	C	A	26.03	PASS	F	GT:GQ:DP:AD:AF:PS	>1|0:26:15:4,11:0.7333:2199991	0|1	NA
1	2315444	.	G	C	23.2	PASS	P	GT:GQ:DP:AD:AF:PS	>1|0:23:14:5,9:0.6429:2199991	0|1	NA
1	2315753	.	C	T	21.52	PASS	P	GT:GQ:DP:AD:AF:PS	>1|0:21:15:5,10:0.6667:2199991	0|1	NA
1	2316091	.	T	C	25.09	PASS	F	GT:GQ:DP:AD:AF:PS	>1|0:25:13:3,8:0.6154:2199991	0|1	NA
1	2316129	.	G	A	20.16	PASS	P	GT:GQ:DP:AD:AF:PS	>1|0:20:13:3,10:0.7692:2199991	0|1	NA
1	2316192	.	C	T	26.91	PASS	F	GT:GQ:DP:AD:AF:PS	>1|0:26:12:3,9:0.75:2199991	0|1	NA
1	2316271	.	C	A	19.02	PASS	F	GT:GQ:DP:AD:AF:PS	>1|0:19:14:3,9:0.6429:2199991	0|1	NA
1	2316334	.	G	A	23.38	PASS	F	GT:GQ:DP:AD:AF:PS	>1|0:23:14:3,11:0.7857:2199991	0|1	NA
1	2316674	.	C	T	26.78	PASS	F	GT:GQ:DP:AD:AF:PS	>1|0:26:14:3,10:0.7143:2199991	0|1	NA
1	2317571	.	A	G	7.5	PASS	F	GT:GQ:DP:AD:AF:PS	>0|1:7:13:10,2:0.1538:2199991	NA	NA
1	2317749	.	G	A	25.81	PASS	F	GT:GQ:DP:AD:AF:PS	>1|0:25:11:2,9:0.8182:2199991	0|1	NA
1	2317870	.	C	T	21.28	PASS	F	GT:GQ:DP:AD:AF:PS	>0|1:21:11:9,2:0.1818:2199991	1|0	1/1
1	2318221	.	A	G	28.39	PASS	F	GT:GQ:DP:AD:AF:PS	>1|0:28:11:2,9:0.8182:2199991	0|1	NA
1	2318301	.	T	C	26.4	PASS	F	GT:GQ:DP:AD:AF:PS	>1|0:26:11:2,9:0.8182:2199991	0|1	NA
1	2318527	.	C	T	28.78	PASS	F	GT:GQ:DP:AD:AF:PS	>1|0:28:11:2,9:0.8182:2199991	0|1	NA
1	2318679	.	A	G	25.7	PASS	F	GT:GQ:DP:AD:AF:PS	>1|0:25:11:2,9:0.8182:2199991	0|1	NA
1	2318789	.	C	A	12.66	PASS	F	GT:GQ:DP:AD:AF:PS	>1|0:12:9:1,8:0.8889:2199991	0|1	NA
1	2318955	.	G	C	5.98	PASS	F	GT:GQ:DP:AD:AF:PS	>1|0:5:9:1,8:0.8889:2199991	0|1	NA
1	2318976	.	A	G	16.66	PASS	F	GT:GQ:DP:AD:AF:PS	>1|0:16:9:1,8:0.8889:2199991	0|1	NA
1	2319154	.	G	T	17.87	PASS	F	GT:GQ:DP:AD:AF:PS	>1|0:17:9:1,8:0.8889:2199991	0|1	NA
1	2319274	.	A	G	22.29	PASS	F	GT:GQ:DP:AD:AF:PS	>1|0:22:9:1,8:0.8889:2199991	0|1	NA
1	2319326	.	T	C	11.67	PASS	F	GT:GQ:DP:AD:AF:PS	>1|0:11:9:1,8:0.8889:2199991	0|1	NA
1	2319330	.	T	C	12.98	PASS	F	GT:GQ:DP:AD:AF:PS	>1|0:12:9:1,8:0.8889:2199991	0|1	NA
1	2319344	.	C	T	19.92	PASS	F	GT:GQ:DP:AD:AF:PS	>1|0:19:9:1,8:0.8889:2199991	0|1	NA
1	2319350	.	T	G	16.85	PASS	F	GT:GQ:DP:AD:AF:PS	>1|0:16:9:1,8:0.8889:2199991	0|1	NA
1	2319492	.	G	A	15.24	PASS	F	GT:GQ:DP:AD:AF:PS	>1|0:15:9:1,8:0.8889:2199991	0|1	NA
1	2319918	.	A	G	24.84	PASS	F	GT:GQ:DP:AD:AF:PS	>1|0:24:8:1,7:0.875:2199991	0|1	NA
1	2320228	.	T	G	15.42	PASS	F	GT:GQ:DP:AD:AF:PS	>1|0:15:7:1,6:0.8571:2199991	0|1	NA
1	2320364	.	G	A	18.97	PASS	F	GT:GQ:DP:AD:AF:PS	>1|0:18:5:1,4:0.8:2199991	0|1	NA
1	2320708	.	G	T	18.94	PASS	F	GT:GQ:DP:AD:AF:PS	>1|0:18:5:1,4:0.8:2199991	0|1	NA
1	2320711	.	TAA	T	13.62	PASS	F	GT:GQ:DP:AD:AF:PS	1|>0:13:5:1,4:0.8:2199991	NA	NA
1	2321097	.	GA	G	10.6	PASS	F	GT:GQ:DP:AD:AF:PS	>0|1:10:5:3,2:0.4:2199991	NA	NA
1	2321149	.	C	T	20.58	PASS	P	GT:GQ:DP:AD:AF:PS	>1|0:20:5:2,3:0.6:2199991	0|1	NA
1	2321175	.	G	A	21.2	PASS	P	GT:GQ:DP:AD:AF:PS	>1|0:21:5:2,3:0.6:2199991	0|1	NA
1	2321502	.	T	C	20.39	PASS	P	GT:GQ:DP:AD:AF:PS	>1|0:20:7:4,3:0.4286:2199991	0|1	NA
1	2321588	.	GA	G	5.91	PASS	F	GT:GQ:DP:AD:AF:PS	>1|0:5:7:2,3:0.4286:2199991	0|1	NA
1	2321768	.	A	G	20.2	PASS	P	GT:GQ:DP:AD:AF:PS	>1|0:20:7:4,3:0.4286:2199991	0|1	NA
1	2322231	.	C	T	23.8	PASS	F	GT:GQ:DP:AD:AF:PS	>1|0:23:10:6,4:0.4:2199991	0|1	NA
1	2327204	.	G	A	20.57	PASS	P	GT:GQ:DP:AD:AF:PS	1|>0:20:11:7,4:0.3636:2199991	NA	NA
1	2327680	.	C	T	21.56	PASS	P	GT:GQ:DP:AD:AF:PS	>1|0:21:10:5,5:0.5:2199991	0|1	NA
1	2328632	.	C	T	20.71	PASS	P	GT:GQ:DP:AD:AF:PS	1|>0:20:9:5,4:0.4444:2199991	NA	NA
1	2330553	.	C	T	20.26	PASS	P	GT:GQ:DP:AD:AF:PS	>1|0:20:6:2,4:0.6667:2199991	0|1	NA
1	2331608	.	G	A	21.66	PASS	F	GT:GQ:DP:AD:AF:PS	>1|0:21:6:3,3:0.5:2199991	0|1	NA
1	2336330	.	A	G	23.24	PASS	P	GT:GQ:DP:AD:AF:PS	>1|0:23:9:4,5:0.5556:2199991	0|1	NA
1	2340166	.	G	A	19.98	PASS	P	GT:GQ:DP:AD:AF:PS	>0|1:19:10:5,5:0.5:2199991	1|0	1/1
1	2341728	.	G	A	22.64	PASS	F	GT:GQ:DP:AD:AF:PS	>0|1:22:10:7,3:0.3:2199991	1|0	1/1
1	2342027	.	CT	C	3.54	PASS	F	GT:GQ:DP:AD:AF:PS	>0|1:3:10:4,3:0.3:2199991	NA	NA
1	2342131	.	G	A	21.08	PASS	F	GT:GQ:DP:AD:AF:PS	>0|1:21:10:6,3:0.3:2199991	NA	NA
1	2342195	.	T	C	20.51	PASS	P	GT:GQ:DP:AD:AF:PS	>1|0:20:10:3,7:0.7:2199991	1/1	NA
1	2343275	.	G	C	20.7	PASS	F	GT:GQ:DP:AD:AF:PS	>0|1:20:11:7,4:0.3636:2199991	NA	NA
1	2343423	.	A	G	20.28	PASS	P	GT:GQ:DP:AD:AF:PS	>0|1:20:11:7,4:0.3636:2199991	NA	NA
1	2344090	.	A	G	25.21	PASS	F	GT:GQ:DP:AD:AF:PS	>0|1:25:11:7,4:0.3636:2199991	NA	NA
1	2344168	.	C	T	25.21	PASS	F	GT:GQ:DP:AD:AF:PS	>0|1:25:11:7,4:0.3636:2199991	NA	NA
1	2344439	.	A	G	20.58	PASS	P	GT:GQ:DP:AD:AF:PS	>0|1:20:9:5,4:0.4444:2199991	1|0	1/1
1	2346110	.	G	A	20.72	PASS	F	GT:GQ:DP:AD:AF:PS	>1|0:20:11:2,8:0.7273:2199991	0|1	NA
1	2346526	.	G	C	22.14	PASS	P	GT:GQ:DP:AD:AF:PS	>1|0:22:10:2,8:0.8:2199991	0|1	NA
1	2347212	.	G	C	15.67	PASS	F	GT:GQ:DP:AD:AF:PS	>1|0:15:12:2,7:0.5833:2199991	0|1	NA
1	2347232	.	C	T	22.94	PASS	F	GT:GQ:DP:AD:AF:PS	>1|0:22:12:3,8:0.6667:2199991	0|1	NA
1	2347475	.	T	G	23.62	PASS	F	GT:GQ:DP:AD:AF:PS	>1|0:23:12:2,10:0.8333:2199991	0|1	NA
1	2347508	.	T	C	21.05	PASS	P	GT:GQ:DP:AD:AF:PS	>1|0:21:12:2,10:0.8333:2199991	0|1	NA
1	2348983	.	T	C	21.76	PASS	F	GT:GQ:DP:AD:AF:PS	>1|0:21:10:2,7:0.7:2199991	0|1	NA
1	2349018	.	G	C	21.55	PASS	F	GT:GQ:DP:AD:AF:PS	>1|0:21:10:2,8:0.8:2199991	0|1	NA
1	2349141	.	G	A	12.07	PASS	F	GT:GQ:DP:AD:AF:PS	>0|1:12:10:9,1:0.1:2199991	NA	NA
1	2349715	.	T	C	13.41	PASS	F	GT:GQ:DP:AD:AF:PS	>1|0:13:9:1,7:0.7778:2199991	0|1	NA
1	2349862	.	A	G	10.94	PASS	F	GT:GQ:DP:AD:AF:PS	>0|1:10:9:8,1:0.1111:2199991	NA	NA
1	2351040	.	A	G	4.9	PASS	F	GT:GQ:DP:AD:AF:PS	>1|0:4:5:0,5:1:2199991	0|1	NA
1	2352913	.	A	G	4.94	PASS	F	GT:GQ:DP:AD:AF:PS	>0|1:4:4:3,1:0.25:2199991	NA	NA
1	2354620	.	C	T	5.65	PASS	F	GT:GQ:DP:AD:AF:PS	>1|0:5:4:0,4:1:2199991	0|1	NA
1	2356148	.	A	C	27.18	PASS	F	GT:GQ:DP:AD:AF:PS	>1|0:27:9:2,7:0.7778:2199991	0|1	NA
1	2356179	.	T	A	19.65	PASS	P	GT:GQ:DP:AD:AF:PS	>1|0:19:9:3,6:0.6667:2199991	0|1	NA
1	2356643	.	C	T	28.12	PASS	F	GT:GQ:DP:AD:AF:PS	>1|0:28:9:2,7:0.7778:2199991	0|1	NA
1	2357181	.	C	T	25.61	PASS	F	GT:GQ:DP:AD:AF:PS	>1|0:25:9:2,7:0.7778:2199991	0|1	NA
1	2357347	.	G	A	23	PASS	P	GT:GQ:DP:AD:AF:PS	>1|0:23:10:3,7:0.7:2199991	0|1	NA
1	2357828	.	T	C	21.26	PASS	P	GT:GQ:DP:AD:AF:PS	>1|0:21:9:2,7:0.7778:2199991	0|1	NA
1	2358467	.	G	C	20.28	PASS	P	GT:GQ:DP:AD:AF:PS	>1|0:20:6:2,4:0.6667:2199991	0|1	NA
1	2359218	.	C	T	19.31	PASS	F	GT:GQ:DP:AD:AF:PS	>0|1:19:5:3,2:0.4:2199991	1|0	1/1
1	2359282	.	G	T	20.26	PASS	P	GT:GQ:DP:AD:AF:PS	>1|0:20:5:2,3:0.6:2199991	0|1	NA
1	2359310	.	T	C	8.97	PASS	F	GT:GQ:DP:AD:AF:PS	>0|1:8:5:4,1:0.2:2199991	NA	NA
1	2359363	.	T	C	19.43	PASS	F	GT:GQ:DP:AD:AF:PS	>1|0:19:5:2,3:0.6:2199991	0|1	NA
1	2359756	.	A	G	24.58	PASS	F	GT:GQ:DP:AD:AF:PS	>1|0:24:5:2,3:0.6:2199991	0|1	NA
1	2362586	.	A	G	23.39	PASS	F	GT:GQ:DP:AD:AF:PS	>1|0:23:6:3,3:0.5:2199991	0|1	NA
1	2363612	.	G	T	21.81	PASS	F	GT:GQ:DP:AD:AF:PS	>1|0:21:9:6,3:0.3333:2199991	0|1	NA
1	2363769	.	T	C	20.38	PASS	F	GT:GQ:DP:AD:AF:PS	>1|0:20:9:6,2:0.2222:2199991	0|1	NA
1	2364579	.	G	A	22.11	PASS	P	GT:GQ:DP:AD:AF:PS	>0|1:22:11:4,7:0.6364:2199991	1|0	1/1
1	2365479	.	T	A	22.52	PASS	F	GT:GQ:DP:AD:AF:PS	>1|0:22:15:10,5:0.3333:2199991	0|1	NA
1	2368037	.	G	T	19.84	PASS	P	GT:GQ:DP:AD:AF:PS	>1|0:19:12:7,5:0.4167:2199991	0|1	NA
1	2368250	.	AT	A	18.4	PASS	F	GT:GQ:DP:AD:AF:PS	>1|0:18:12:7,5:0.4167:2199991	0|1	NA
1	2368255	.	T	A	22.41	PASS	F	GT:GQ:DP:AD:AF:PS	>1|0:22:12:7,5:0.4167:2199991	0|1	NA
1	2368804	.	GT	G	18.11	PASS	F	GT:GQ:DP:AD:AF:PS	>1|0:18:12:7,5:0.4167:2199991	0|1	NA
1	2369632	.	G	C	22.27	PASS	P	GT:GQ:DP:AD:AF:PS	>0|1:22:12:5,7:0.5833:2199991	1|0	1/1
1	2369654	.	T	G	21.09	PASS	P	GT:GQ:DP:AD:AF:PS	>0|1:21:12:5,7:0.5833:2199991	1|0	1/1
1	2371092	.	A	G	20.45	PASS	P	GT:GQ:DP:AD:AF:PS	>0|1:20:8:3,5:0.625:2199991	1|0	1/1
1	2371728	.	T	C	20.32	PASS	P	GT:GQ:DP:AD:AF:PS	>1|0:20:10:5,4:0.4:2199991	0|1	NA
1	2372081	.	T	A	12.59	PASS	F	GT:GQ:DP:AD:AF:PS	>0|1:12:9:5,3:0.3333:2199991	1|0	1/1
1	2372449	.	A	ATT	7.74	PASS	F	GT:GQ:DP:AD:AF:PS	>1|0:7:8:3,1:0.125:2199991	0|1	NA
1	2372450	.	C	CA	7.97	PASS	F	GT:GQ:DP:AD:AF:PS	>1|0:7:8:4,4:0.5:2199991	0|1	NA
1	2372451	.	G	A	11.15	PASS	F	GT:GQ:DP:AD:AF:PS	>0|1:11:8:4,3:0.375:2199991	1|0	1/1
1	2372452	.	C	A	15.7	PASS	F	GT:GQ:DP:AD:AF:PS	>1|0:15:8:4,4:0.5:2199991	0|1	NA
1	2372455	.	C	A	20.29	PASS	F	GT:GQ:DP:AD:AF:PS	>1|0:20:8:3,4:0.5:2199991	0|1	NA
1	2372456	.	A	G	15.45	PASS	F	GT:GQ:DP:AD:AF:PS	>1|0:15:8:4,4:0.5:2199991	0|1	NA
1	2373484	.	T	C	19.43	PASS	F	GT:GQ:DP:AD:AF:PS	>0|1:19:8:5,3:0.375:2199991	1|0	1/1
1	2374773	.	C	T	24.01	PASS	F	GT:GQ:DP:AD:AF:PS	>1|0:24:6:1,5:0.8333:2199991	0|1	NA
1	2375335	.	G	A	9.68	PASS	F	GT:GQ:DP:AD:AF:PS	>0|1:9:7:5,1:0.1429:2199991	NA	NA
1	2376742	.	G	A	27.29	PASS	F	GT:GQ:DP:AD:AF:PS	>0|1:27:9:4,5:0.5556:2199991	1|0	1/1
1	2377687	.	G	A	25.07	PASS	F	GT:GQ:DP:AD:AF:PS	>1|0:25:10:6,4:0.4:2199991	0|1	NA
1	2378101	.	C	T	20.34	PASS	P	GT:GQ:DP:AD:AF:PS	>0|1:20:11:4,7:0.6364:2199991	1|0	1/1
1	2378745	.	C	T	23.62	PASS	F	GT:GQ:DP:AD:AF:PS	>1|0:23:13:6,5:0.3846:2199991	0|1	NA
1	2382671	.	C	T	23.91	PASS	F	GT:GQ:DP:AD:AF:PS	>0|1:23:12:8,4:0.3333:2199991	1|0	1/1
1	2383241	.	C	T	22.11	PASS	P	GT:GQ:DP:AD:AF:PS	>1|0:22:13:5,8:0.6154:2199991	0|1	NA
1	2383265	.	C	G	19.96	PASS	P	GT:GQ:DP:AD:AF:PS	>0|1:19:13:8,5:0.3846:2199991	1|0	1/1
1	2395132	.	T	G	21.43	PASS	P	GT:GQ:DP:AD:AF:PS	>1|0:21:9:5,4:0.4444:2199991	0|1	NA
1	2395893	.	C	T	21.38	PASS	P	GT:GQ:DP:AD:AF:PS	>0|1:21:9:4,5:0.5556:2199991	NA	NA
1	2396090	.	G	A	25.58	PASS	F	GT:GQ:DP:AD:AF:PS	>1|0:25:9:5,4:0.4444:2199991	0|1	NA
1	2396324	.	C	T	25.93	PASS	F	GT:GQ:DP:AD:AF:PS	>0|1:25:9:4,5:0.5556:2199991	NA	NA
1	2399803	.	C	T	21.05	PASS	P	GT:GQ:DP:AD:AF:PS	>1|0:21:8:4,4:0.5:2199991	1/1	NA
1	2399900	.	G	A	21.54	PASS	P	GT:GQ:DP:AD:AF:PS	>0|1:21:7:3,4:0.5714:2199991	NA	NA
1	2401403	.	G	C	7.27	PASS	F	GT:GQ:DP:AD:AF:PS	>0|1:7:4:2,2:0.5:2199991	NA	NA
1	2401480	.	G	A	21.59	PASS	F	GT:GQ:DP:AD:AF:PS	>0|1:21:4:2,2:0.5:2199991	NA	NA
1	2401488	.	C	G	3.29	PASS	F	GT:GQ:DP:AD:AF:PS	>0|1:3:4:3,1:0.25:2199991	NA	NA
1	2401742	.	C	G	6.1	PASS	F	GT:GQ:DP:AD:AF:PS	>0|1:6:4:2,2:0.5:2199991	NA	NA
1	2403115	.	C	T	19.98	PASS	P	GT:GQ:DP:AD:AF:PS	>1|0:19:5:2,3:0.6:2199991	1/1	NA
1	2403929	.	T	C	25.17	PASS	F	GT:GQ:DP:AD:AF:PS	>1|0:25:5:2,3:0.6:2199991	1/1	NA
1	2406786	.	C	T	19.89	PASS	P	GT:GQ:DP:AD:AF:PS	>0|1:19:6:3,3:0.5:2199991	NA	NA
1	2407338	.	G	C	22.22	PASS	P	GT:GQ:DP:AD:AF:PS	1|>0:22:8:3,5:0.625:2199991	NA	NA
1	2407778	.	C	T	23.6	PASS	F	GT:GQ:DP:AD:AF:PS	>0|1:23:8:5,3:0.375:2199991	NA	NA
1	2408226	.	C	A	22.6	PASS	F	GT:GQ:DP:AD:AF:PS	>0|1:22:10:7,3:0.3:2199991	NA	NA
1	2413187	.	G	A	20.93	PASS	P	GT:GQ:DP:AD:AF:PS	>0|1:20:9:3,5:0.5556:2199991	0|1	1/1
1	2418516	.	T	C	6.25	PASS	F	GT:GQ:DP:AD:AF:PS	>0|1:6:10:8,2:0.2:2199991	NA	NA
1	2429329	.	G	GT	5.21	PASS	F	GT:GQ:DP:AD:AF:PS	>0|1:5:11:7,1:0.0909:2199991	NA	NA
1	2429332	.	A	T	2.49	PASS	F	GT:GQ:DP:AD:AF:PS	>0|1:2:11:7,3:0.2727:2199991	NA	NA
1	2446020	.	G	GCT	15.23	PASS	F	GT:GQ:DP:AD:AF:PS	0|>1:15:17:8,9:0.5294:2199991	1|0	NA
1	2447545	.	C	G	4.74	PASS	F	GT:GQ:DP:AD:AF:PS	1|>0:4:13:11,2:0.1538:2199991	NA	NA
1	2455038	.	G	A	4.24	PASS	F	GT:GQ:DP:AD:AF:PS	1|>0:4:8:7,1:0.125:2199991	NA	NA
1	2469627	.	G	GT	3.73	PASS	F	GT:GQ:DP:AD:AF:PS	1|>0:3:10:5,5:0.5:2199991	NA	NA
1	2469979	.	G	GT	2.77	PASS	F	GT:GQ:DP:AD:AF:PS	>0|1:2:9:7,2:0.2222:2199991	NA	NA
1	2473275	.	C	A	8.41	PASS	F	GT:GQ:DP:AD:AF:PS	>0|1:8:10:8,2:0.2:2199991	NA	NA
1	2474522	.	AG	A	4.52	PASS	F	GT:GQ:DP:AD:AF:PS	>0|1:4:11:8,3:0.2727:2199991	NA	NA
1	2486811	.	T	C	20.44	PASS	P	GT:GQ:DP:AD:AF:PS	>0|1:20:12:5,7:0.5833:2199991	NA	NA
1	2491161	.	C	A	23.1	PASS	F	GT:GQ:DP:AD:AF:PS	>0|1:23:11:5,6:0.5455:2199991	NA	NA
1	2491772	.	T	TA	5.01	PASS	F	GT:GQ:DP:AD:AF:PS	1|>0:5:11:8,2:0.1818:2199991	NA	NA
1	2511652	.	C	G	7.93	PASS	F	GT:GQ:DP:AD:AF:PS	>0|1:7:9:7,1:0.1111:2199991	NA	NA
1	2511940	.	A	C	5.84	PASS	F	GT:GQ:DP:AD:AF:PS	>0|1:5:9:8,1:0.1111:2199991	NA	NA
1	2513677	.	G	C	7.41	PASS	F	GT:GQ:DP:AD:AF:PS	>0|1:7:8:5,1:0.125:2199991	NA	NA
1	2528227	.	CA	C	2.74	PASS	F	GT:GQ:DP:AD:AF:PS	>0|1:2:9:4,4:0.4444:2199991	NA	NA
1	2530504	.	G	A	6.9	PASS	F	GT:GQ:DP:AD:AF:PS	>0|1:6:5:4,1:0.2:2199991	NA	NA
1	2533299	.	A	G	7.95	PASS	F	GT:GQ:DP:AD:AF:PS	>0|1:7:9:8,1:0.1111:2199991	NA	NA
1	2540614	.	A	AC	8.13	PASS	F	GT:GQ:DP:AD:AF:PS	>0|1:8:11:7,2:0.1818:2199991	NA	NA
1	2543777	.	C	A	11.24	PASS	F	GT:GQ:DP:AD:AF:PS	1|>0:11:7:4,1:0.1429:2199991	NA	NA
1	2543977	.	C	T	7.56	PASS	F	GT:GQ:DP:AD:AF:PS	1|>0:7:6:3,2:0.3333:2199991	NA	NA
1	2543981	.	C	CT	5.01	PASS	F	GT:GQ:DP:AD:AF:PS	1|>0:5:6:4,2:0.3333:2199991	NA	NA
1	2544080	.	AG	A	5.7	PASS	F	GT:GQ:DP:AD:AF:PS	1|>0:5:6:3,2:0.3333:2199991	NA	NA
1	2549964	.	T	C	5.73	PASS	F	GT:GQ:DP:AD:AF:PS	1|>0:5:9:8,1:0.1111:2199991	NA	NA
1	2550222	.	A	C	5.34	PASS	F	GT:GQ:DP:AD:AF:PS	1|>0:5:9:8,1:0.1111:2199991	NA	NA
1	2552434	.	G	A	3.81	PASS	F	GT:GQ:DP:AD:AF:PS	1|>0:3:11:10,1:0.0909:2199991	NA	NA
1	2556366	.	T	TA	4.34	PASS	F	GT:GQ:DP:AD:AF:PS	1|>0:4:14:9,4:0.2857:2199991	NA	NA
1	2559754	.	G	A	15.9	PASS	F	GT:GQ:DP:AD:AF:PS	1|>0:15:8:7,1:0.125:2199991	NA	NA
1	2565930	.	C	G	3.56	PASS	F	GT:GQ:DP:AD:AF:PS	>0|1:3:9:7,2:0.2222:2199991	NA	NA
1	2578598	.	G	A	20.8	PASS	F	GT:GQ:DP:AD:AF:PS	>0|1:20:12:9,3:0.25:2199991	NA	NA
1	2579696	.	C	A	12.94	PASS	F	GT:GQ:DP:AD:AF:PS	>0|1:12:9:7,2:0.2222:2199991	NA	NA
1	2583540	.	G	A	8.12	PASS	F	GT:GQ:DP:AD:AF:PS	>0|1:8:6:5,1:0.1667:2199991	NA	NA
1	2584991	.	A	C	11.41	PASS	F	GT:GQ:DP:AD:AF:PS	>0|1:11:8:7,1:0.125:2199991	NA	NA
1	2586119	.	GA	G	2.17	PASS	F	GT:GQ:DP:AD:AF:PS	>0|1:2:10:7,3:0.3:2199991	NA	NA
1	2603462	.	A	G	8.66	PASS	F	GT:GQ:DP:AD:AF:PS	>0|1:8:9:8,1:0.1111:2199991	NA	NA
1	2617786	.	A	G	7.97	PASS	F	GT:GQ:DP:AD:AF:PS	>0|1:7:5:4,1:0.2:2199991	NA	NA
1	2618421	.	G	A	5.28	PASS	F	GT:GQ:DP:AD:AF:PS	>0|1:5:6:4,2:0.3333:2199991	NA	NA
1	2629150	.	CTG	C	5.55	PASS	F	GT:GQ:DP:AD:AF:PS	>0|1:5:17:13,4:0.2353:2199991	NA	NA
1	2634577	.	T	C	19.99	PASS	F	GT:GQ:DP:AD:AF:PS	>0|1:19:21:12,6:0.2857:2199991	NA	NA
1	2694880	.	AG	A	4.04	PASS	F	GT:GQ:DP:AD:AF:PS	>0|1:4:11:4,2:0.1818:2199991	NA	NA
1	2694883	.	G	A	6.22	PASS	F	GT:GQ:DP:AD:AF:PS	1|>0:6:10:8,1:0.1:2199991	NA	NA
1	2706261	.	G	A	5.68	PASS	F	GT:GQ:DP:AD:AF:PS	1|>0:5:11:9,2:0.1818:2199991	NA	NA
1	2712401	.	G	A	7.93	PASS	F	GT:GQ:DP:AD:AF:PS	1|>0:7:11:9,2:0.1818:2199991	NA	NA
1	2718848	.	TG	T	5.34	PASS	F	GT:GQ:DP:AD:AF:PS	1|>0:5:9:6,3:0.3333:2199991	NA	NA
1	2732111	.	ATG	A	9.45	PASS	F	GT:GQ:DP:AD:AF:PS	1|>0:9:8:6,2:0.25:2199991	NA	NA
1	2735737	.	T	C	12.72	PASS	F	GT:GQ:DP:AD:AF:PS	1|>0:12:9:7,2:0.2222:2199991	NA	NA
1	2743697	.	C	T	19.68	PASS	P	GT:GQ:DP:AD:AF:PS	1|>0:19:7:3,4:0.5714:2199991	NA	NA
1	2743713	.	A	ACT	14.92	PASS	F	GT:GQ:DP:AD:AF:PS	0|>1:14:7:4,3:0.4286:2199991	1/1	1/1
1	2743721	.	C	T	21.87	PASS	F	GT:GQ:DP:AD:AF:PS	0|>1:21:7:4,3:0.4286:2199991	1/1	1/1
1	2743726	.	G	A	22.45	PASS	F	GT:GQ:DP:AD:AF:PS	0|>1:22:7:4,3:0.4286:2199991	1|0	NA
1	2743740	.	A	G	22.32	PASS	F	GT:GQ:DP:AD:AF:PS	0|>1:22:7:4,3:0.4286:2199991	1|0	NA
1	2744816	.	T	G	12.78	PASS	F	GT:GQ:DP:AD:AF:PS	1|>0:12:4:1,2:0.5:2199991	0|1	1/1
1	2745171	.	C	T	18.61	PASS	F	GT:GQ:DP:AD:AF:PS	1|>0:18:4:1,3:0.75:2199991	0|1	1/1
1	2745217	.	T	TAC	4.18	PASS	F	GT:GQ:DP:AD:AF:PS	>0|1:4:4:3,1:0.25:2199991	NA	NA
1	2745248	.	T	C	2.48	PASS	F	GT:GQ:DP:AD:AF:PS	1|>0:2:4:1,2:0.5:2199991	0|1	1/1
1	2745270	.	C	T	14.22	PASS	F	GT:GQ:DP:AD:AF:PS	1|>0:14:4:1,2:0.5:2199991	0|1	1/1
1	2745282	.	G	A	17.21	PASS	F	GT:GQ:DP:AD:AF:PS	1|>0:17:4:1,3:0.75:2199991	0|1	1/1
1	2745301	.	G	T	17.93	PASS	F	GT:GQ:DP:AD:AF:PS	1|>0:17:4:1,3:0.75:2199991	0|1	1/1
1	2745319	.	C	T	21.33	PASS	F	GT:GQ:DP:AD:AF:PS	1|>0:21:4:1,3:0.75:2199991	0|1	1/1
1	2745666	.	C	T	18.95	PASS	F	GT:GQ:DP:AD:AF:PS	1|>0:18:6:1,4:0.6667:2199991	0|1	1/1
1	2745715	.	C	T	21.69	PASS	P	GT:GQ:DP:AD:AF:PS	1|>0:21:7:2,5:0.7143:2199991	0|1	1/1
1	2746206	.	A	G	22.05	PASS	P	GT:GQ:DP:AD:AF:PS	1|>0:22:8:3,5:0.625:2199991	0|1	1/1
1	2746233	.	C	T	19.82	PASS	P	GT:GQ:DP:AD:AF:PS	1|>0:19:8:4,4:0.5:2199991	0|1	1/1
1	2746341	.	G	A	23.91	PASS	P	GT:GQ:DP:AD:AF:PS	1|>0:23:9:3,6:0.6667:2199991	0|1	1/1
1	2746402	.	C	T	20.6	PASS	P	GT:GQ:DP:AD:AF:PS	1|>0:20:9:3,6:0.6667:2199991	0|1	1/1
1	2746469	.	C	G	19.2	PASS	F	GT:GQ:DP:AD:AF:PS	1|>0:19:9:3,6:0.6667:2199991	0|1	1/1
1	2746517	.	G	A	20.94	PASS	P	GT:GQ:DP:AD:AF:PS	1|>0:20:9:4,5:0.5556:2199991	0|1	1/1
1	2747019	.	G	A	20.74	PASS	P	GT:GQ:DP:AD:AF:PS	1|>0:20:9:3,6:0.6667:2199991	0|1	1/1
1	2747081	.	C	T	23.22	PASS	P	GT:GQ:DP:AD:AF:PS	1|>0:23:9:4,5:0.5556:2199991	0|1	1/1
1	2747199	.	A	C	21.27	PASS	F	GT:GQ:DP:AD:AF:PS	1|>0:21:9:4,5:0.5556:2199991	0|1	1/1
1	2747245	.	G	A	21.08	PASS	P	GT:GQ:DP:AD:AF:PS	1|>0:21:8:3,5:0.625:2199991	0|1	1/1
1	2747303	.	C	T	21.47	PASS	P	GT:GQ:DP:AD:AF:PS	1|>0:21:8:3,5:0.625:2199991	0|1	1/1
1	2747320	.	C	G	20.21	PASS	P	GT:GQ:DP:AD:AF:PS	1|>0:20:8:3,5:0.625:2199991	0|1	1/1
1	2747349	.	T	C	22.11	PASS	P	GT:GQ:DP:AD:AF:PS	1|>0:22:8:3,5:0.625:2199991	0|1	1/1
1	2747456	.	T	C	20.19	PASS	P	GT:GQ:DP:AD:AF:PS	1|>0:20:8:3,4:0.5:2199991	0|1	1/1
1	2747615	.	G	A	24.97	PASS	F	GT:GQ:DP:AD:AF:PS	1|>0:24:8:3,5:0.625:2199991	0|1	1/1
1	2747843	.	G	C	20.07	PASS	P	GT:GQ:DP:AD:AF:PS	1|>0:20:8:3,4:0.5:2199991	0|1	1/1
1	2748246	.	G	A	21.95	PASS	P	GT:GQ:DP:AD:AF:PS	1|>0:21:8:3,5:0.625:2199991	0|1	1/1
1	2748313	.	A	G	25.59	PASS	F	GT:GQ:DP:AD:AF:PS	1|>0:25:8:3,5:0.625:2199991	0|1	1/1
1	2748341	.	G	A	22.23	PASS	P	GT:GQ:DP:AD:AF:PS	1|>0:22:8:3,5:0.625:2199991	0|1	1/1
1	2748352	.	T	C	20.28	PASS	P	GT:GQ:DP:AD:AF:PS	1|>0:20:8:3,5:0.625:2199991	0|1	1/1
1	2748362	.	T	TC	20.58	PASS	P	GT:GQ:DP:AD:AF:PS	1|>0:20:8:3,5:0.625:2199991	0|1	1/1
1	2748517	.	G	A	21.38	PASS	P	GT:GQ:DP:AD:AF:PS	1|>0:21:8:3,5:0.625:2199991	0|1	1/1
1	2748715	.	C	G	23.4	PASS	F	GT:GQ:DP:AD:AF:PS	1|>0:23:8:3,4:0.5:2199991	NA	NA
1	2749367	.	A	G	25.75	PASS	F	GT:GQ:DP:AD:AF:PS	1|>0:25:8:3,5:0.625:2199991	0|1	1/1
1	2749592	.	C	T	19.91	PASS	P	GT:GQ:DP:AD:AF:PS	1|>0:19:8:3,5:0.625:2199991	0|1	1/1
1	2749656	.	T	C	21.1	PASS	P	GT:GQ:DP:AD:AF:PS	1|>0:21:7:3,4:0.5714:2199991	0|1	1/1
1	2749889	.	G	A	22.71	PASS	F	GT:GQ:DP:AD:AF:PS	1|>0:22:6:2,4:0.6667:2199991	0|1	1/1
1	2749896	.	T	A	10.43	PASS	F	GT:GQ:DP:AD:AF:PS	1|>0:10:6:2,4:0.6667:2199991	NA	NA
1	2750005	.	C	G	19.63	PASS	P	GT:GQ:DP:AD:AF:PS	1|>0:19:6:2,4:0.6667:2199991	0|1	1/1
1	2750052	.	T	C	23.26	PASS	F	GT:GQ:DP:AD:AF:PS	1|>0:23:7:3,4:0.5714:2199991	0|1	1/1
1	2750071	.	A	G	22.28	PASS	P	GT:GQ:DP:AD:AF:PS	1|>0:22:7:3,4:0.5714:2199991	0|1	1/1
1	2750196	.	A	T	21.1	PASS	F	GT:GQ:DP:AD:AF:PS	1|>0:21:7:1,4:0.5714:2199991	0|1	1/1
1	2750291	.	T	A	21.75	PASS	F	GT:GQ:DP:AD:AF:PS	1|>0:21:7:2,5:0.7143:2199991	0|1	1/1
1	2750309	.	T	C	20.58	PASS	P	GT:GQ:DP:AD:AF:PS	1|>0:20:7:2,5:0.7143:2199991	0|1	1/1
1	2750373	.	A	G	25.44	PASS	F	GT:GQ:DP:AD:AF:PS	1|>0:25:8:2,6:0.75:2199991	0|1	1/1
1	2750756	.	T	C	22.72	PASS	F	GT:GQ:DP:AD:AF:PS	1|>0:22:8:2,5:0.625:2199991	NA	NA
1	2751660	.	A	G	25.92	PASS	F	GT:GQ:DP:AD:AF:PS	1|>0:25:8:2,6:0.75:2199991	0|1	1/1
1	2751817	.	C	A	11.41	PASS	F	GT:GQ:DP:AD:AF:PS	>0|1:11:8:4,2:0.25:2199991	NA	NA
1	2752139	.	C	G	23.75	PASS	F	GT:GQ:DP:AD:AF:PS	1|>0:23:9:2,6:0.6667:2199991	0|1	1/1
1	2752599	.	A	G	22.45	PASS	F	GT:GQ:DP:AD:AF:PS	1|>0:22:8:1,7:0.875:2199991	0|1	1/1
1	2753549	.	C	T	23.65	PASS	F	GT:GQ:DP:AD:AF:PS	1|>0:23:8:1,7:0.875:2199991	0|1	1/1
1	2753623	.	T	C	19.12	PASS	F	GT:GQ:DP:AD:AF:PS	1|>0:19:8:1,7:0.875:2199991	0|1	1/1
1	2753904	.	A	G	24.02	PASS	F	GT:GQ:DP:AD:AF:PS	1|>0:24:7:2,5:0.7143:2199991	0|1	1/1
1	2754048	.	A	G	27.4	PASS	F	GT:GQ:DP:AD:AF:PS	1|>0:27:9:2,7:0.7778:2199991	0|1	1/1
1	2754195	.	G	T	23.61	PASS	F	GT:GQ:DP:AD:AF:PS	1|>0:23:9:2,7:0.7778:2199991	0|1	1/1
1	2754556	.	G	A	22.32	PASS	P	GT:GQ:DP:AD:AF:PS	1|>0:22:11:4,7:0.6364:2199991	0|1	1/1
1	2755485	.	T	C	22.28	PASS	P	GT:GQ:DP:AD:AF:PS	1|>0:22:13:6,7:0.5385:2199991	NA	NA
1	2755501	.	G	A	26.32	PASS	F	GT:GQ:DP:AD:AF:PS	1|>0:26:13:6,7:0.5385:2199991	0|1	1/1
1	2756054	.	G	T	20.24	PASS	P	GT:GQ:DP:AD:AF:PS	1|>0:20:13:5,8:0.6154:2199991	NA	NA
1	2756245	.	T	C	22.87	PASS	P	GT:GQ:DP:AD:AF:PS	1|>0:22:13:5,8:0.6154:2199991	0|1	1/1
1	2756341	.	G	C	21.86	PASS	P	GT:GQ:DP:AD:AF:PS	1|>0:21:13:5,7:0.5385:2199991	0|1	1/1
1	2756984	.	A	G	27.4	PASS	F	GT:GQ:DP:AD:AF:PS	1|>0:27:11:4,7:0.6364:2199991	0|1	1/1
1	2757154	.	C	CTT	8.77	PASS	F	GT:GQ:DP:AD:AF:PS	>1|0:8:11:3,5:0.4545:2199991	0|1	NA
1	2757279	.	G	A	21.84	PASS	P	GT:GQ:DP:AD:AF:PS	1|>0:21:11:4,7:0.6364:2199991	0|1	1/1
1	2757434	.	A	G	21.02	PASS	P	GT:GQ:DP:AD:AF:PS	1|>0:21:12:6,5:0.4167:2199991	NA	NA
1	2757489	.	C	T	22	PASS	P	GT:GQ:DP:AD:AF:PS	1|>0:22:11:5,6:0.5455:2199991	0|1	1/1
1	2757568	.	A	C	25.61	PASS	F	GT:GQ:DP:AD:AF:PS	1|>0:25:10:4,5:0.5:2199991	0|1	1/1
1	2758566	.	A	C	24.21	PASS	F	GT:GQ:DP:AD:AF:PS	1|>0:24:9:4,5:0.5556:2199991	0|1	1/1
1	2758615	.	G	C	22	PASS	P	GT:GQ:DP:AD:AF:PS	1|>0:22:9:4,5:0.5556:2199991	0|1	1/1
1	2758943	.	A	G	21.47	PASS	P	GT:GQ:DP:AD:AF:PS	1|>0:21:10:4,5:0.5:2199991	0|1	1/1
1	2759033	.	T	G	20.16	PASS	P	GT:GQ:DP:AD:AF:PS	1|0:20:10:7,3:0.3:2199991	0|1	0/1
1	2759089	.	A	G	23	PASS	P	GT:GQ:DP:AD:AF:PS	1|>0:23:10:5,5:0.5:2199991	0|1	1/1
1	2759147	.	T	G	23.14	PASS	P	GT:GQ:DP:AD:AF:PS	1|>0:23:9:4,5:0.5556:2199991	0|1	1/1
1	2759163	.	GT	G	9.65	PASS	F	GT:GQ:DP:AD:AF:PS	1|>0:9:9:4,3:0.3333:2199991	NA	NA
1	2759178	.	T	C	23.21	PASS	F	GT:GQ:DP:AD:AF:PS	1|>0:23:9:4,3:0.3333:2199991	NA	NA
1	2759204	.	TTA	T	8.87	PASS	F	GT:GQ:DP:AD:AF:PS	1|>0:8:9:4,3:0.3333:2199991	NA	NA
1	2759326	.	T	C	22	PASS	F	GT:GQ:DP:AD:AF:PS	1|>0:22:9:5,4:0.4444:2199991	0|1	1/1
1	2759575	.	G	GT	21.2	PASS	P	GT:GQ:DP:AD:AF:PS	1|>0:21:9:4,5:0.5556:2199991	NA	NA
1	2759812	.	A	G	23.6	PASS	P	GT:GQ:DP:AD:AF:PS	1|>0:23:9:4,5:0.5556:2199991	0|1	1/1
1	2759843	.	C	T	19.9	PASS	F	GT:GQ:DP:AD:AF:PS	1|>0:19:7:4,3:0.4286:2199991	0|1	1/1
1	2759845	.	G	A	22.4	PASS	F	GT:GQ:DP:AD:AF:PS	1|>0:22:7:4,3:0.4286:2199991	NA	NA
1	2759849	.	A	T	17.44	PASS	F	GT:GQ:DP:AD:AF:PS	1|>0:17:7:4,3:0.4286:2199991	NA	NA
1	2760000	.	C	A	19.62	PASS	P	GT:GQ:DP:AD:AF:PS	1|>0:19:7:4,3:0.4286:2199991	0|1	1/1
1	2760061	.	A	G	23.43	PASS	F	GT:GQ:DP:AD:AF:PS	1|>0:23:7:4,3:0.4286:2199991	0|1	1/1
1	2760112	.	A	T	19.68	PASS	F	GT:GQ:DP:AD:AF:PS	1|>0:19:7:4,3:0.4286:2199991	0|1	1/1
1	2760325	.	T	C	21.8	PASS	P	GT:GQ:DP:AD:AF:PS	1|>0:21:8:4,4:0.5:2199991	NA	NA
1	2760353	.	C	T	19.94	PASS	F	GT:GQ:DP:AD:AF:PS	1|>0:19:8:5,3:0.375:2199991	0|1	1/1
1	2760368	.	C	T	25.46	PASS	F	GT:GQ:DP:AD:AF:PS	1|>0:25:8:4,4:0.5:2199991	0|1	1/1
1	2760381	.	T	G	20.86	PASS	P	GT:GQ:DP:AD:AF:PS	1|>0:20:8:4,4:0.5:2199991	0|1	1/1
1	2760404	.	A	T	23.31	PASS	F	GT:GQ:DP:AD:AF:PS	1|>0:23:8:4,4:0.5:2199991	0|1	1/1
1	2760410	.	A	G	20.7	PASS	P	GT:GQ:DP:AD:AF:PS	1|>0:20:8:4,4:0.5:2199991	0|1	1/1
1	2760436	.	C	A	22.32	PASS	F	GT:GQ:DP:AD:AF:PS	1|>0:22:8:4,4:0.5:2199991	0|1	1/1
1	2760626	.	T	C	21.14	PASS	P	GT:GQ:DP:AD:AF:PS	1|>0:21:9:4,5:0.5556:2199991	0|1	1/1
1	2760660	.	G	A	21.31	PASS	P	GT:GQ:DP:AD:AF:PS	1|>0:21:9:4,5:0.5556:2199991	0|1	1/1
1	2760705	.	T	C	21.88	PASS	P	GT:GQ:DP:AD:AF:PS	1|>0:21:9:4,5:0.5556:2199991	0|1	1/1
1	2760799	.	A	G	22.86	PASS	P	GT:GQ:DP:AD:AF:PS	1|>0:22:9:4,5:0.5556:2199991	0|1	1/1
1	2760855	.	T	C	22.17	PASS	P	GT:GQ:DP:AD:AF:PS	1|>0:22:9:4,5:0.5556:2199991	0|1	1/1
1	2760991	.	T	C	22.64	PASS	P	GT:GQ:DP:AD:AF:PS	1|>0:22:10:4,6:0.6:2199991	0|1	1/1
1	2761341	.	C	T	22.21	PASS	P	GT:GQ:DP:AD:AF:PS	1|>0:22:11:5,6:0.5455:2199991	0|1	1/1
1	2761445	.	T	C	20.89	PASS	P	GT:GQ:DP:AD:AF:PS	1|>0:20:12:5,7:0.5833:2199991	0|1	1/1
1	2761457	.	T	G	22.86	PASS	P	GT:GQ:DP:AD:AF:PS	1|>0:22:12:5,7:0.5833:2199991	0|1	1/1
1	2761654	.	A	G	21.16	PASS	P	GT:GQ:DP:AD:AF:PS	1|>0:21:13:6,7:0.5385:2199991	0|1	1/1
1	2761675	.	G	T	22.62	PASS	P	GT:GQ:DP:AD:AF:PS	1|>0:22:13:6,7:0.5385:2199991	NA	NA
1	2761708	.	C	T	21.22	PASS	P	GT:GQ:DP:AD:AF:PS	1|>0:21:13:4,7:0.5385:2199991	0|1	1/1
1	2761762	.	T	C	23.22	PASS	P	GT:GQ:DP:AD:AF:PS	1|>0:23:13:6,7:0.5385:2199991	0|1	1/1
1	2761945	.	G	C	22.62	PASS	P	GT:GQ:DP:AD:AF:PS	1|>0:22:13:6,7:0.5385:2199991	0|1	1/1
1	2761959	.	G	A	20.08	PASS	P	GT:GQ:DP:AD:AF:PS	1|>0:20:13:6,7:0.5385:2199991	0|1	1/1
1	2762044	.	G	A	23.66	PASS	P	GT:GQ:DP:AD:AF:PS	1|>0:23:13:6,7:0.5385:2199991	0|1	1/1
1	2762128	.	A	G	21.79	PASS	P	GT:GQ:DP:AD:AF:PS	1|>0:21:13:6,7:0.5385:2199991	0|1	1/1
1	2762244	.	G	C	21.99	PASS	P	GT:GQ:DP:AD:AF:PS	1|>0:21:13:6,7:0.5385:2199991	0|1	1/1
1	2762288	.	G	A	21.05	PASS	P	GT:GQ:DP:AD:AF:PS	1|>0:21:13:6,7:0.5385:2199991	0|1	1/1
1	2762299	.	AT	A	17	PASS	F	GT:GQ:DP:AD:AF:PS	1|>0:17:13:6,7:0.5385:2199991	0|1	1/1
1	2762307	.	C	T	23.71	PASS	F	GT:GQ:DP:AD:AF:PS	1|>0:23:13:6,7:0.5385:2199991	0|1	1/1
1	2762345	.	A	G	21.77	PASS	P	GT:GQ:DP:AD:AF:PS	1|>0:21:13:6,7:0.5385:2199991	0|1	1/1
1	2762473	.	G	A	23.15	PASS	F	GT:GQ:DP:AD:AF:PS	1|>0:23:12:5,7:0.5833:2199991	0|1	1/1
1	2762481	.	A	G	19.64	PASS	P	GT:GQ:DP:AD:AF:PS	1|>0:19:12:5,6:0.5:2199991	0|1	1/1
1	2762583	.	A	G	22.79	PASS	P	GT:GQ:DP:AD:AF:PS	1|>0:22:12:5,6:0.5:2199991	0|1	1/1
1	2763156	.	C	T	21.17	PASS	P	GT:GQ:DP:AD:AF:PS	1|>0:21:9:4,5:0.5556:2199991	NA	NA
1	2763495	.	T	C	19.96	PASS	P	GT:GQ:DP:AD:AF:PS	1|>0:19:8:4,4:0.5:2199991	0|1	1/1
1	2768771	.	G	A	20.28	PASS	F	GT:GQ:DP:AD:AF:PS	1|>0:20:7:5,2:0.2857:2199991	0|1	1/1
1	2768870	.	G	T	12.42	PASS	F	GT:GQ:DP:AD:AF:PS	1|>0:12:7:5,2:0.2857:2199991	0|1	1/1
1	2769164	.	A	G	14.52	PASS	F	GT:GQ:DP:AD:AF:PS	1|>0:14:6:4,1:0.1667:2199991	0|1	1/1
1	2769370	.	C	T	20.07	PASS	F	GT:GQ:DP:AD:AF:PS	1|>0:20:5:3,2:0.4:2199991	0|1	1/1
1	2769619	.	T	C	6.68	PASS	F	GT:GQ:DP:AD:AF:PS	1|>0:6:5:3,1:0.2:2199991	0|1	1/1
